# Comparative metabolic profile of maize genotypes reveals the tolerance mechanism associated under combined stresses

**DOI:** 10.1101/2020.06.11.127928

**Authors:** Suphia Rafique

## Abstract

Drought, heat, high temperature, waterlogging, low-N stress, and salinity are the major environmental constraints that limit plant productivity. In tropical regions maize grown during the summer rainy season, and often faces irregular rains patterns, which causes drought, and waterlogging simultaneously along with low-N stress and thus affects crop growth and development. The two maize genotypes CML49 and CML100 were subjected to combination of abiotic stresses concurrently (drought and low-N / waterlogging and low-N). Metabolic profiling of leaf and roots of two genotypes was completed using GC-MS technique. The aim of study to reveal the differential response of metabolites in two maize genotypes under combination of stresses and to understand the tolerance mechanism. The results of un-targeted metabolites analysis show, the accumulated metabolites of tolerant genotype (CML49) in response to combined abiotic stresses were related to defense, antioxidants, signaling and some metabolites indirectly involved in nitrogen restoration of the maize plant. Alternatively, some metabolites of sensitive genotype (CML100) were regulated in response to defense, while other metabolites were involved in membrane disruption and also as the signaling antagonist. Therefore, the present study provides insight into the molecular mechanisms of tolerance under various stresses of maize plants, that governed on the regulation of cell wall remodeling, maintain metabolic homeostasis, defense against the pathogen, proper signaling, and restore growth under stress conditions.
