## Supplementary table 1 for "Comparative metabolic profile of maize genotypes reveals the tolerance mechanism associated under combined stresses"

### Sheet: Sheet1
Pathway Name	Total Metabolites	Total Hits	p-value	Impact
Tolerant genotype (leaf and roots)
Biosynthesis of unsaturated fatty acids	22	2	0.0196	0
Glyoxalate & dicarboxylate metabolism	29	2	0.0331	0
Linoleic acid metabolism	4	1	0.0399	1
Fatty acid metabolism	56	2	0.107	0
Nicotinate and Nicotinamide metabolism	13	1	0.124	0.04
Sulfur Metabolism	15	1	0.142	0.06
Pyruvate metabolism	22	1	0.22	0.07
Glycolysis and Gluconeogensis metabolism	26	1	0.234	0
Sensitive genotype (leaf and roots)
Steroid Biosynthesis	45	2	0.121	0.08
Sulfur Metabolism	15	1	0.185	0.29
valine, Leucine and Isoleucin synthesis	22	1	0.26	0
Panthothenate and Co-enzyme Biosynthesis	23	1	0.27	0.02
Sesquiterpenoid and triterpenoid biosynthesis	24	1	0.28	0.22
Arginine and Proline Metabolism	34	1	0.373	0.07
valine, Leucine and Isoleucin degradation	37	1	0.399	0.01
Aminoacyl t-RNA biosynthesis	46	1	0.407	0
Glucosinolate Biosynthesis	65	1	0.594	0
